# Metabolic plasticity enables cancer adaptation to acidic tumor ecosystems

**DOI:** 10.64898/2026.01.14.699600

**Authors:** Raafat Chalar, Naheel Khatri, Jowana Obeid, Joon-Hyun Song, Yujie Xiao, Saiful Samad, Andrew Chen, Andrew Resnick, Khadijeh Karbalaei, Janet J. Allopenna, Cungui Mao, Christopher Clarke, Fabiola Velazquez, Bo Chen, Daniel Canal, Yusuf Hannun, Mehdi Damaghi

## Abstract

Cell state plasticity enables cancer cells to rapidly adapt to fluctuating microenvironments without requiring genetic alteration, shaping tumor evolution under stress. Extracellular acidosis is a persistent feature of solid tumors that impose strong selective pressure, yet how cancer cells maintain fitness under acute and chronic acidic conditions remains unclear. Here, we show that adaptation to acidosis is mediated by plastic rewiring of sphingolipid metabolism centered on ceramide turnover. Spatial multi-omics analysis of three-dimensional tumor models revealed enrichment of ceramides within acidic niches, consistent with a stress-induced phenotype. While acute acidosis promoted ceramide accumulation and reduced fitness, chronic exposure selected for cells capable of dynamically redistributing sphingolipid flux across multiple clearance pathways. Functional perturbation demonstrated that inhibition of individual pathways was insufficient to compromise survival, whereas simultaneous disruption of all ceramide clearance routes resulted in cell death, revealing a degenerate metabolic architecture. This network-level flexibility enables cancer cells to maintain fitness by switching between alternative metabolic states under acidic stress. Together, our findings identify sphingolipid metabolic plasticity as an adaptive strategy that supports tumor persistence in acidic ecosystems and suggest that targeting metabolic flexibility, rather than individual pathways, may provide a more effective therapeutic approach.
