## Supplemental Table S3 for "Metabolic plasticity enables cancer adaptation to acidic tumor ecosystems"

### Sheet: Media Recipe
							500	mL
Medium component	Supplier	Catalogue number	Stock Concentration	Unit	Final concentration	Unit	Volume (uL)	Storage Location
or R-Spondin 3	R&D	3500-RS/CF	25	ug/mL	25	ng/ml	500	-20
R-Spondin 1 conditioned medium	home made		100	%	10	%	50000	-80
Neuregulin 1	Peprotech	100-03	75	ug/mL	5	nM	250	-20
FGF 7	Peprotech	100-19	100	ug/mL	5	ng/ml	25	-20
FGF 10	Peprotech	100-26	100	ug/mL	20	ng/ml	100	-20
EGF	Peprotech	AF-100-15	5	ug/mL	5	ng/mla	500	-20
Noggin	Peprotech	120-10C	100	ug/mL	100	ng/mL	500	-20
A83-01	Tocris	2939	5	mM	500	nM	50	-20
Y-27632	Tocris	Y-27632	50	mM	5	uM	50	-20
SB202190/p38	Sigma	S7067	30	mM	500	nM b	50	-20
B27 supplement	Gibco	17504-44	50	x	1	x	10000	-20
N-Acetylcysteine	Sigma	A9165-5g			1.25	mM
Nicotinamide	Sigma	N0636	1	M	5	mM	2500	-20
GlutaMax 100x	Invitrogen	12634-034	100	x	1	x	5000	RT
Hepes	Invitrogen	15630-056	1	M	10	mM	5000	4C
Penicillin/Streptomycin	Invitrogen	15140-122			100	U/mL	5000	4C (ST)/ -20 (LT)
FBS			100	%	10	%	50000	-20
Primocin	Invivogen	Ant-pm-1			50 mg·ml-1
Advanced DMEM/F12	Gibco	12634-034			1x		370975	4C (cold room)
						Media Total	500000	uL
						Supplement Total	129025	uL
